# Interpretable deep recommender system model for prediction of kinase inhibitor efficacy across cancer cell lines

**DOI:** 10.1101/2021.01.26.428272

**Authors:** Krzysztof Koras, Ewa Kizling, Dilafruz Juraeva, Eike Staub, Ewa Szczurek

## Abstract

Computational models for drug sensitivity prediction have the potential to revolutionise personalized cancer medicine. Drug sensitivity assays, as well as profiling of cancer cell lines and drugs becomes increasingly available for training such models. Machine learning methods for drug sensitivity prediction must be optimized for: (i) leveraging the wealth of information about both cancer cell lines and drugs, (ii) predictive performance and (iii) interpretability. Multiple methods were proposed for predicting drug sensitivity from cancer cell line features, some in a multi-task fashion. So far, no such model leveraged drug inhibition profiles. Recent neural network-based recommender systems arise as models capable of predicting cancer cell line response to drugs from their biological features with high prediction accuracy. These models, however, require a tailored approach to model interpretability. In this work, we develop a neural network recommender system for kinase inhibitor sensitivity prediction called DEERS. The model utilizes molecular features of the cancer cell lines and kinase inhibition profiles of the drugs. DEERS incorporates two autoencoders to project cell line and drug features into 10-dimensional hidden representations and a feed-forward neural network to combine them into response prediction. We propose a novel model interpretability approach offering the widest possible assessment of the specific genes and biological processes that underlie the action of the drugs on the cell lines. The approach considers also such genes and processes that were not included in the set of modeled features. Our approach outperforms simpler matrix factorization models, achieving R=0.82 correlation between true and predicted response for the unseen cell lines. Using the interpretability analysis, we evaluate correlation of all human genes with each of the hidden cell line dimensions. Subsequently, we identify 67 biological processes associated with these dimensions. Combined with drug response data, these associations point at the processes that drive the cell line sensitivity to particular compounds. Detailed case studies are shown for PHA-793887, XMD14-99 and Dabrafenib. Our framework provides an expressive, multitask neural network model with a custom interpretability approach for inferring underlying biological factors and explaining cancer cell response to drugs.
