## Supplementary Table S1 for "Interpretable deep recommender system model for prediction of kinase inhibitor efficacy across cancer cell lines"

0	1	2	3	4	5	6	7	8	9
EGFR(G719S)	FER	PAK3	ERK5	M4K1	PIK3CA(E545K)	JNK3	TLK2	INSRR	DCAMKL3
EGFR(L858R)	NUAK1	AKT2	BRSK1	MERTK	LKB1	LATS2	MLCK	RIPK2	PGFRB
LYN	KIT(D816V)	EGFR(L747-T751del,Sins)	PIM2	RET	EGFR	CSNK2A2	TGFBR1	PAK4	PAK2
FLT3(N841I)	CAMK2G	SYK	TYRO3	KPCD3	MARK2	DDR1	KCC2D	M3K5	CSNK1E
PIP5K1A	FGFR4	SRMS	PLK1	MKNK1	MLK2	CDK11	ACVR2A	ACVR2B	KPCD2
FAK2	CLK1	AKT3	CDK16	BMPR2	FLT3(D835H)	MST3	CAMK1	TRKA	KPCL
LOK	IGF1R	MYO3A	FRK	MAP4K4	EGFR(L861Q)	ADCK3	BMPR1A	GSK3A	MLK3
TTK	MRCKA	MARK4	PIM1	ERK4	LATS1	TIE2	STK36	NEK9	CDK8
IKKE	PKN2	MST4	MAPKAPK2	EGFR(L747-S752del, P753S)	MK01	CLK2	KPCT	CIT	CDK7
BTK	DCAMKL2	EGFR(L747-E749del, A750P)	VGFR1	MP2K2	CSK	PKAC-alpha	FGR	EGFR(S752-I759del)	CDC2L2
KPCD	PKAC-beta	ACVRL1	CAMK2B	DMPK2	SLK	EPHA2	TLK1	MP2K4	CSNK1A1L
ACVR1	PIK3CA	GCN2(Kin.Dom.2,S808G)	YSK1	SIK2	TRKC	BRAF	INSR	JNK1	FLT4
DAPK1	NEK7	LIMK1	PCTK3	AURKC	CLK4	YANK2	TESK1	KGP2	EPHA6
PLK4	BLK	NLK	CDK3	ITK	AURKA	CSF1R	CAMK1G	KGP1	PCTK2
DRAK2	WEE1	STK16	MP2K6	ROS1	DAPK3	CDK14	TIE1	DAPK2	PKMYT1
AXL	AMPK-alpha1	CSNK1G3	CHEK1	KC1G1	PDPK1	FLT3	EPHA8	MET	ADCK4
MARK1	KCC4	PIP5K2B	PRKR	ERK8	AAK1	KC1G2	EPHA1	MYLK2	SRPK2
KIT	EPHA3	MK11	CDK5	YES	FAK1	MAP3K4	CDK9	ANKK1	MAP4K5
AMPK-alpha2	PRKX	MAPKAPK5	DCLK1	TEC	NEK5	CSNK2A1	FES	RIPK1	BMX
EPHA7	BRAF(V600E)	ERBB2	VGFR2	DMPK	AURKB	TNNI3K	STK33	SRPK1	EPHA4
TSSK1	TNIK	-	ERBB4	MP2K3	KPCE	CAMK2A	PIM3	-	FGFR3(G697C)
MK12	FGFR2	-	MLK1	FGFR1	EPHB1	LCK	TNK2	-	CDC2L1
-	GSK3B	-	DRAK1	CAMK1D	PAK1	DYRK1B	CLK3	-	MK03
-	BRSK2	-	NDR2	MK09	MELK	RAF1	IRAK3	-	PAK6
-	NEK2	-	HCK	FYN	FGFR3	PHKG2	EPHB3	-	M3K12
-	EPHB4	-	YANK3	MUSK	KKCC1	BIKE	KIT(V559D)	-	CAMKK2
-	FLT3(D835Y)	-	LIMK2	ABL2	MST2	ZAP70	CDK2	-	TRKB
-	PTK6	-	MK14	M4K3	RIOK1	TGFBR2	MLTK	-	TXK
-	FLT3(ITD)	-	-	NEK1	ERK3	PKN1	MKNK2	-	MST1
-	SIK1	-	-	MP2K1	-	SRC	ALK	-	DDR2
-	KIT(V559D,V654A)	-	-	KPCD1	-	ACVR1B	EPHA5	-	PGFRA
-	RIOK3	-	-	RET(M918T)	-	MYLK4	-	-	-
-	EGFR(G719C)	-	-	TNK1	-	-	-	-	-
-	PHKG1	-	-	SNARK	-	-	-	-	-
-	MRCKB	-	-	EPHB2	-	-	-	-	-
-	MYO3B	-	-	CSNK1D	-	-	-	-	-
-	KIT(V559D,T670I)	-	-	AKT1	-	-	-	-	-
-	LTK	-	-	-	-	-	-	-	-
-	PLK3	-	-	-	-	-	-	-	-
-	EGFR(E746-A750del)	-	-	-	-	-	-	-	-
-	MARK3	-	-	-	-	-	-	-	-
-	GAK	-	-	-	-	-	-	-	-
-	NEK6	-	-	-	-	-	-	-	-
-	MYLK	-	-	-	-	-	-	-	-
