## Supplementary Table S2 for "Interpretable deep recommender system model for prediction of kinase inhibitor efficacy across cancer cell lines"

0	1	2	3	4	6	7	8	9
TGFBR2_mut	FLT3_exp	CHEK1_exp	CSK_exp	BMX_exp	ALK_exp	Tissue_neuroblastoma	MELK_exp	MKNK2_exp
FGFR1_exp	CSNK1G3_exp	MAP3K4_exp	PLK2_exp	DAPK2_exp	STK33_exp	Tissue_large_intestine	TTK_exp	EPHA3_exp
Tissue_nervous_system	MARK2_exp	MERTK_exp	Tissue_urogenital_system	CLK2_exp	PHKG2_exp	EPHA2_mut	PLK4_exp	CSNK1D_exp
RIOK3_exp	EPHA4_mut	MARK1_exp	DDR1_exp	MAP4K4_exp	CHEK2_mut	Tissue_lung	NEK2_exp	SRMS_exp
MYLK_exp	Tissue_lung_SCLC	NEK9_exp	MET_exp	AXL_exp	Tissue_breast	ACVRL1_exp	STK16_exp	AKT1_mut
CDK16_exp	PKMYT1_exp	MAPKAPK2_exp	ZAP70_exp	ACVR1_exp	SRPK1_exp	DMPK_exp	CDK1_exp	CDK7_exp
MKNK1_exp	BMPR2_exp	GSK3B_exp	Tissue_lung_NSCLC	CDK6_exp	INSRR_exp	PAK1_exp	AURKA_exp	RIPK2_exp
CAMK1_exp	WEE1_exp	ADCK4_exp	FGFR2_exp	BRSK2_exp	AKT1_exp	MYLK4_exp	AURKB_exp	PLK3_exp
MYO3A_exp	FGFR2_mut	LIMK2_exp	Tissue_leukemia	BRAF_exp	ANKK1_exp	CDK8_exp	PLK1_exp	MUSK_exp
NEK7_exp	SRC_exp	TESK1_exp	BTK_exp	EPHA1_exp	PHKG1_exp	ATM_mut	CIT_exp	ACVR1B_mut
DCLK1_exp	STK36_exp	IGF1R_exp	EGFR_exp	AKT3_exp	KIT_exp	AKT2_exp	BRAF_mut	ACVR2A_exp
LIMK1_exp	MAP4K2_exp	BMPR1A_exp	RIOK1_exp	ADCK3_exp	IRAK1_exp	-	ITK_exp	ACVR2A_mut
DAPK3_exp	NEK1_exp	TNK2_exp	NUAK2_exp	FGFR3_exp	PIM1_exp	-	BMPR2_mut	MARK4_exp
MAPK7_exp	CLK1_exp	MARK3_exp	EPHA2_exp	TGFBR2_exp	KIT_mut	-	PRKCD_exp	CAMK1G_exp
PIK3CA_exp	CAMK2G_exp	CLK3_exp	BLK_exp	DDR2_exp	CDK14_exp	-	MAP4K5_exp	ABL2_exp
Tissue_thyroid	CAMK1D_exp	ROS1_exp	Tissue_pancreas	TNK1_exp	EPHB1_exp	-	Tissue_skin	Tissue_bone
RET_exp	TNIK_exp	NTRK2_mut	Tissue_lymphoma	PAK4_exp	PAK2_exp	-	RAF1_exp	FLT4_exp
PAK3_exp	EPHB2_exp	-	GAK_exp	ATM_exp	TEC_exp	-	FGR_exp	NEK6_exp
TLK1_exp	ABL2_mut	-	Tissue_myeloma	FYN_exp	ACVR1B_exp	-	AURKC_exp	PIK3CA_mut
SLK_exp	IRAK3_exp	-	PIM2_exp	FLT3_mut	TYRO3_exp	-	FRK_exp	MYO3B_exp
PKN2_exp	SYK_exp	-	NUAK1_exp	TNNI3K_exp	TGFBR1_exp	-	ROCK1_exp	MAP3K4_mut
Tissue_kidney	CDK9_exp	-	LCK_exp	Tissue_digestive_system	SRPK2_exp	-	LATS2_exp	AAK1_exp
CSNK1E_exp	Tissue_soft_tissue	-	BRSK1_exp	PAK6_exp	EPHB4_exp	-	-	PDPK1_exp
CAMK2B_exp	EPHA5_exp	-	NLK_exp	TLK2_exp	SIK2_exp	-	-	CDK4_exp
TXK_exp	DYRK1B_exp	-	-	-	PRKX_exp	-	-	PKN1_exp
CDK5_exp	LTK_exp	-	-	-	INSR_exp	-	-	CSNK1A1L_exp
EPHA8_exp	LATS1_exp	-	-	-	TIE1_exp	-	-	SIK1_exp
ROCK2_exp	CAMK2A_exp	-	-	-	NEK5_exp	-	-	CDK2_exp
MYLK2_exp	ERBB4_exp	-	-	-	CSNK2A2_exp	-	-	CSF1R_exp
ACVR2B_exp	NTRK2_exp	-	-	-	CHEK2_exp	-	-	MST1_exp
PTK6_exp	MET_mut	-	-	-	LYN_exp	-	-	EPHA4_exp
ERBB2_exp	HCK_exp	-	-	-	PIP5K1A_exp	-	-	ALK_mut
CLK4_exp	EGFR_mut	-	-	-	-	-	-	DAPK1_exp
FGFR4_exp	FER_exp	-	-	-	-	-	-	EPHA6_exp
-	EPHA7_exp	-	-	-	-	-	-	CAMKK2_exp
-	FES_exp	-	-	-	-	-	-	-
-	CSNK2A1_exp	-	-	-	-	-	-	-
-	PIM3_exp	-	-	-	-	-	-	-
-	RIPK1_exp	-	-	-	-	-	-	-
-	ERBB2_mut	-	-	-	-	-	-	-
-	GSK3A_exp	-	-	-	-	-	-	-
-	MAPKAPK5_exp	-	-	-	-	-	-	-
